# Loss of the ESX-5 secretion locus in *Mycobacterium tuberculosis* reshapes the mycomembrane and enhances ESX-1 substrate secretion

**DOI:** 10.1101/2025.04.11.648440

**Authors:** Benjamin Koleske, Saranathan Rajagopalan, Courtney Schill, Shichun Lun, Catherine Vilchèze, Lahari Das, Manish Gupta, Yazmin B. Martinez-Martinez, William R. Jacobs, William R. Bishai

## Abstract

The ESX-5 secretion system, uniquely found in slow-growing mycobacteria, is predicted to secrete over 150 proteins across the inner membrane of *Mycobacterium tuberculosis* (*M*.*tb*). Although many of these substrates are believed to promote *M*.*tb* virulence, most remain poorly characterized. Here, we use a complete locus deletion strain of ESX-5 in *M*.*tb* to examine the molecular changes caused by a broad loss in ESX-5 secretory substrates. We confirmed the selective loss of PE/PPE proteins secreted by ESX-5 into both the culture filtrate (CF) and outer mycomembrane (OMM) fractions of the *M*.*tb* Δesx5 mutant. In examining other ESX systems, we found that ESX-1 substrate levels were increased in both the CF and OMM fractions of the Δesx5 mutant. Conversely, the ESX-3 locus was transcriptionally repressed upon ESX-5 deletion. We noted that the Δesx5 mutant had altered morphology in the form of wrinkled distortions of the bacterial surface. Likewise, we identified increased susceptibility of the Δesx5 mutant to a variety of large (molecular weight >550 g/mol) antimicrobial compounds, suggesting that an intact ESX-5 system is required for *M*.*tb* to exclude such molecules. Our findings suggest that removing the ESX-5 system from *M*.*tb* fundamentally alters the properties of the mycobacterial OMM and impacts the expression and secretion activity of other ESX systems.

**Significance Statement:** *Mycobacterium tuberculosis* (*M*.*tb*) uses the ESX-5 secretion system to export numerous proteins that shape host-pathogen interactions. Here, we found that deleting ESX-5 from *M*.*tb* not only prevented the secretion of many ESX-5 substrates but also impacted other ESX systems. The *M*.*tb* Δesx5 mutant had increased ESX-1 substrate secretion but reduced ESX-3 expression. In addition, the *M*.*tb* Δesx5 mutant displayed altered cell surface morphology and increased vulnerability to large antibiotic drugs, suggesting a critical role for ESX-5 for maintaining outer membrane integrity. These findings highlight ESX-5 as a central modulator of secretion and cell envelope composition with implications for drug targeting and vaccine development.
