## Supplementary Table 1 for "Loss of the ESX-5 secretion locus in *Mycobacterium tuberculosis* reshapes the mycomembrane and enhances ESX-1 substrate secretion"

### Sheet: ESX deletion primers
ESX operon deletion primers
Name	Direction	Sequence (with extensions)
ESX-1_LL	forward	TTTTTTTTCCATAAATTGGAACCATCAGCGGACCTGTCGGAC
ESX-1_LR	reverse	TTTTTTTTCCATTTCTTGGCGCTCATTAGAATAAGTCGGGATGTCTCACTGAGGTCTCTTTATGTGTTTCCTTACGCTCGCCGTTC
ESX-1_RL	forward	TTTTTTTTCCATAGATTGGATCAGGTCTAGGTGAGCATCCGAGTGTCTGGTCTCGTAGTCCCAGAACACTCCATTCGTTGAGATTC
ESX-1_RR	reverse	TTTTTTTTCCATCTTTTGGCGGTGGAGGGGCAGACCAAC
ESX-5_LL	forward	TTTTTTTTCCATAAATTGGAAGCGTCGCGATGTCGGCAGG
ESX-5_LR	reverse	TTTTTTTTCCATTTCTTGGGAGAGCCATTCAGTCATCTGGATGTCTCACTGAGGTCTCTGCTAGATCACCTTCCGGTCTGCT
ESX-5_RL	forward	TTTTTTTTCCATAGATTGGAACGTCTAAGTAAAGCCTCCCGAGTGTCTGGTCTCGTAGGCACTCTTTTCGTCGGTGTCACTG
ESX-5_RR	reverse	TTTTTTTTCCATCTTTTGGAACATCGGCGCCGACCCCG
		Barcode
		uptag
		downtag
	LL	CCATAAATTGG
	LR	CCATTTCTTGG
	RL	CCATAGATTGG
	RR	CCATCTTTTGG
ESX operon deletion confirmation primers
Name	Direction	Sequence
ESX-1_PCR_1	forward	TACCCCGGAATTGATCAAGGCGTTG
ESX-1_PCR_2	reverse	GAATTCCCCTCAGGTTGGTCGCATTC
ESX-5_PCR_1	forward	CTCTCCGGCGCGCATGACGA
ESX-5_PCR_2	reverse	CGCTACCGTGTCGCAGACCAG
Uptag	forward	GATGTCTCACTGAGGTCTCT
